# Variants at *RNF212* and *RNF212B* are associated with recombination rate variation in Soay sheep (*Ovis aries*)

**DOI:** 10.1101/2020.07.26.217802

**Authors:** Susan E. Johnston, Martin A. Stoffel, Josephine M. Pemberton

## Abstract

Meiotic recombination is a ubiquitous feature of sexual reproduction, ensuring proper disjunction of homologous chromosomes, and creating new combinations of alleles upon which selection can act. By identifying the genetic drivers of recombination rate variation, we can begin to understand its evolution. Here, we revisit an analysis investigating the genetic architecture of gamete autosomal crossover counts (ACC) in a wild population of Soay sheep (*Ovis aries*) using a much larger dataset (increasing from 3,300 to 7,235 gametes and from ∼39,000 to ∼415,000 SNPs for genome-wide association analysis). Animal models fitting genomic relatedness confirmed that ACC was heritable in both females (*h*^2^ = 0.18) and males (*h*^2^ = 0.12). Genome-wide association studies identified two regions associated with ACC variation. A region on chromosome 6 containing *RNF212* explained 46% of heritable variation in female ACC, but was not associated with male ACC, confirming the previous finding. A region on chromosome 7 containing *RNF212B* explained 20-25% of variation in ACC in both males and females. Both *RNF212* and *RNF212B* have been repeatedly associated with recombination rate in other mammal species. These findings confirm that moderate to large effect loci can underpin ACC variation in wild mammals, and provide a foundation for further studies on the evolution of recombination rates.
