## Supplemental Table S4 - Genes in Regions Associated with Gamete Autosomal Crossover Count for "Variants at *RNF212* and *RNF212B* are associated with recombination rate variation in Soay sheep (*Ovis aries*)"

ensembl_gene_id	external_gene_name	chromosome_name	start_position	end_position	gene_biotype	Meiotic	Orthos
ENSOARG00000008859	C1QTNF7	6	110048183	110176272	protein_coding	no	NA
ENSOARG00000008987	CC2D2A	6	110215972	110338487	protein_coding	no	NA
ENSOARG00000009374	FBXL5	6	110345836	110400158	protein_coding	no	NA
ENSOARG00000009499		6	110452891	110475183	protein_coding	no	NA
ENSOARG00000007954	FGFBP1	6	110587924	110588628	protein_coding	no	NA
ENSOARG00000009564		6	110613735	110614092	protein_coding	no	NA
ENSOARG00000009911	PROM1	6	110630025	110755857	protein_coding	no	NA
ENSOARG00000010182	TAPT1	6	110829463	110879288	protein_coding	no	NA
ENSOARG00000010267	LDB2	6	111166384	111261745	protein_coding	no	LDB2
ENSOARG00000010341		6	111597383	111599282	protein_coding	no	NA
ENSOARG00000010350	QDPR	6	112230810	112246764	protein_coding	no	QDPR
ENSOARG00000010425	CLRN2	6	112252408	112262162	protein_coding	no	CLRN2
ENSOARG00000010586		6	112285626	112326154	protein_coding	no	MAN2B2, AC111885.1
ENSOARG00000010677		6	112366855	112379157	protein_coding	no	MAN2B2, AC111885.1
ENSOARG00000010776		6	112394277	112437576	protein_coding	no	MAN2B2, AC111885.1
ENSOARG00000011020		6	112465537	112521495	protein_coding	no	MAN2B2, AC111885.1
ENSOARG00000011137		6	112499672	112504125	protein_coding	no	NA
ENSOARG00000007973		6	112533887	112534267	protein_coding	no	MRFAP1, AC093323.1, MRFAP1L1
ENSOARG00000011166	BLOC1S4	6	112580021	112580685	protein_coding	no	BLOC1S4
ENSOARG00000011238	KIAA0232	6	112657724	112740466	protein_coding	no	KIAA0232, D5ERTD579E, LOC680039
ENSOARG00000011316	TBC1D14	6	112761679	112869880	protein_coding	no	TBC1D14
ENSOARG00000007999		6	112882385	112884076	protein_coding	no	CCDC96
ENSOARG00000011534		6	112895504	112896593	protein_coding	no	TADA2B
ENSOARG00000011559	GRPEL1	6	112896846	112915079	protein_coding	no	GRPEL1
ENSOARG00000011661	SORCS2	6	113430900	113516223	protein_coding	no	SORCS2
ENSOARG00000011847		6	113502984	114772068	protein_coding	no	NA
ENSOARG00000011903		6	113521261	113577135	protein_coding	no	NA
ENSOARG00000011947	AFAP1	6	113542748	113634410	protein_coding	no	AFAP1
ENSOARG00000012162	ABLIM2	6	113703808	113823694	protein_coding	no	ABLIM2
ENSOARG00000012470	SH3TC1	6	113918372	113957626	protein_coding	no	SH3TC1
ENSOARG00000012784	HTRA3	6	114003867	114018781	protein_coding	no	HTRA3
ENSOARG00000012922	ACOX3	6	114055342	114103630	protein_coding	no	ACOX3
ENSOARG00000013101		6	114122717	114123304	protein_coding	no	MAGEB4, MAGEB1, MAGEE1, MAGEB17, MAGEA3, MAGEA2B, MAGEA12, MAGEA6, MAGEA2, MAGEA9B, MAGEA11, MAGEA9, MAGEA8, MAGEA4, MAGEC3, MAGEC1, MAGEC2
ENSOARG00000013130	TRMT44	6	114127236	114151405	protein_coding	no	TRMT44
ENSOARG00000013193	CPZ	6	114199532	114221428	protein_coding	no	CPZ
ENSOARG00000013314		6	114434319	114616982	protein_coding	no	HMX1
ENSOARG00000013363	LRPAP1	6	114765459	114780713	protein_coding	no	LRPAP1
ENSOARG00000013472		6	114818816	114819689	protein_coding	no	NA
ENSOARG00000013494		6	114821324	114825082	protein_coding	no	HGFAC
ENSOARG00000013502		6	114841576	114844143	protein_coding	no	DOK7
ENSOARG00000013598	RGS12	6	114857124	114934274	protein_coding	no	RGS12
ENSOARG00000013697		6	114966751	114969675	protein_coding	no	NA
ENSOARG00000013707		6	114996158	114999193	protein_coding	no	NA
ENSOARG00000013766		6	114997122	115013557	protein_coding	no	NA
ENSOARG00000013807	MSANTD1	6	115003606	115009243	protein_coding	no	MSANTD1
ENSOARG00000014115	HTT	6	115020417	115124139	protein_coding	no	HTT
ENSOARG00000014418	GRK4	6	115152228	115192096	protein_coding	no	GRK4
ENSOARG00000014516	NOP14	6	115206734	115220471	protein_coding	no	NOP14
ENSOARG00000014708		6	115221272	115224624	protein_coding	no	MFSD10
ENSOARG00000014772	ADD1	6	115228495	115270706	protein_coding	no	ADD1
ENSOARG00000014948	SH3BP2	6	115325107	115341560	protein_coding	no	SH3BP2
ENSOARG00000015067		6	115403049	115405541	protein_coding	no	NA
ENSOARG00000015077	FAM193A	6	115414073	115470357	protein_coding	no	FAM193A
ENSOARG00000015178	RNF4	6	115591516	115608576	protein_coding	no	RNF4
ENSOARG00000015189		6	115630692	115665123	protein_coding	no	CFAP99
ENSOARG00000015218		6	115634598	116296881	protein_coding	no	NA
ENSOARG00000015260		6	115719135	115724677	protein_coding	no	ZFYVE28
ENSOARG00000015289		6	115727325	115732154	protein_coding	no	ZFYVE28
ENSOARG00000015302		6	115769904	115781823	protein_coding	yes	HAUS3
ENSOARG00000015456	POLN	6	115794791	115926263	protein_coding	yes	POLN
ENSOARG00000015586		6	115932617	115950093	protein_coding	no	NAT8L
ENSOARG00000015622	NELFA	6	115977707	115992338	protein_coding	no	NELFA
ENSOARG00000015690	NSD2	6	115994066	116067786	protein_coding	no	NSD2
ENSOARG00000015819	LETM1	6	116086224	116110434	protein_coding	no	LETM1
ENSOARG00000015904	FGFR3	6	116114542	116120254	protein_coding	no	FGFR3
ENSOARG00000015964		6	116158205	116166146	protein_coding	yes	TACC3
ENSOARG00000016060	TMEM129	6	116169873	116171606	protein_coding	no	TMEM129
ENSOARG00000016090	SLBP	6	116179384	116187118	protein_coding	no	SLBP
ENSOARG00000016137		6	116342251	116356946	protein_coding	no	CTBP1
ENSOARG00000016175		6	116388120	116389593	protein_coding	no	SPON2, LOC100910790, AABR07015881.1
ENSOARG00000016183		6	116398273	116424299	protein_coding	no	TMED11
RNF212	RNF212	6	116427802	116446904	protein_coding	yes	NA
ENSOARG00000016260		6	116465341	116467165	protein_coding	no	FGFRL1
ENSOARG00000016268	IDUA	6	116490689	116506893	protein_coding	no	IDUA
ENSOARG00000016282		6	116521106	116530386	protein_coding	no	DGKQ
ENSOARG00000016360	GAK	6	116563397	116601004	protein_coding	no	GAK
ENSOARG00000016472	CPLX1	6	116657195	116664093	protein_coding	no	CPLX1
ENSOARG00000016536		6	116684515	116695614	protein_coding	no	PCGF3
ENSOARG00000016576		6	116745648	116749133	protein_coding	no	NKX1-1
ENSOARG00000016644	UVSSA	6	116761776	116785503	protein_coding	no	UVSSA
ENSOARG00000016707	MAEA	6	116797487	116805066	protein_coding	yes	MAEA
ENSOARG00000016756		6	116844195	116845890	protein_coding	no	PCGF3
ENSOARG00000016816	SLC49A3	6	116890482	116894747	protein_coding	no	SLC49A3, MFSD7A
ENSOARG00000016949	PDE6B	6	116901725	116929069	protein_coding	no	PDE6B
ENSOARG00000017110	PIGG	6	116966077	117008578	protein_coding	no	PIGG, LOC100910143
ENSOARG00000018958	ARIH1	7	19008549	19107086	protein_coding	no	ARIH1
ENSOARG00000018966	BBS4	7	19146725	19170285	protein_coding	no	BBS4
ENSOARG00000018976	ADPGK	7	19180792	19203994	protein_coding	no	ADPGK
ENSOARG00000018989	NEO1	7	19578696	19744979	protein_coding	no	NEO1
ENSOARG00000019006	HCN4	7	19762723	19805163	protein_coding	no	HCN4
ENSOARG00000019013	REC114	7	19878320	19987629	protein_coding	yes	REC114
ENSOARG00000019020	NPTN	7	19988579	20022706	protein_coding	no	NPTN
ENSOARG00000011680		7	20084735	20085028	protein_coding	no	NA
ENSOARG00000019030	CD276	7	20126968	20139147	protein_coding	no	CD276
ENSOARG00000019036	INSYN1	7	20165317	20178168	protein_coding	no	INSYN1
ENSOARG00000019044	TBC1D21	7	20307303	20322633	protein_coding	no	TBC1D21
ENSOARG00000019051	SDR39U1	7	20347783	20350698	protein_coding	no	SDR39U1
ENSOARG00000019058	KHNYN	7	20353214	20360013	protein_coding	no	KHNYN
ENSOARG00000019063	CBLN3	7	20361121	20363125	protein_coding	no	CBLN3
ENSOARG00000019074	NYNRIN	7	20373970	20393188	protein_coding	no	NYNRIN
ENSOARG00000019084	NFATC4	7	20418413	20426096	protein_coding	no	NFATC4
ENSOARG00000019090	RIPK3	7	20452478	20456283	protein_coding	no	RIPK3
ENSOARG00000019102	ADCY4	7	20457795	20472266	protein_coding	no	ADCY4
ENSOARG00000019112	LTB4R	7	20473930	20483145	protein_coding	no	LTB4R
ENSOARG00000019116	CIDEB	7	20482181	20485060	protein_coding	no	CIDEB
ENSOARG00000019127	NOP9	7	20485596	20491635	protein_coding	no	NOP9
ENSOARG00000019131	DHRS1	7	20491960	20499532	protein_coding	no	DHRS1
ENSOARG00000019139	RABGGTA	7	20515953	20521527	protein_coding	no	RABGGTA
ENSOARG00000019146	TGM1	7	20524488	20538003	protein_coding	no	TGM1
ENSOARG00000019152	TINF2	7	20547268	20551055	protein_coding	no	TINF2
ENSOARG00000019160	GMPR2	7	20550490	20556068	protein_coding	no	GMPR2
ENSOARG00000019164	NEDD8	7	20563997	20564961	protein_coding	no	NEDD8
ENSOARG00000019172		7	20566246	20567524	protein_coding	no	NEDD8-MDP1, MDP1
ENSOARG00000019177		7	20568126	20587098	protein_coding	no	AL136295.4, AL136295.1, TM9SF1
ENSOARG00000019183	TSSK4	7	20572513	20574901	protein_coding	no	TSSK4
ENSOARG00000019188	IPO4	7	20587725	20595992	protein_coding	no	IPO4
ENSOARG00000019194	REC8	7	20596317	20601666	protein_coding	yes	REC8
ENSOARG00000019201	IRF9	7	20606992	20610859	protein_coding	no	IRF9
ENSOARG00000019207		7	20612233	20623242	protein_coding	no	AL136295.5, RNF31
ENSOARG00000019212	PSME2	7	20624296	20630146	protein_coding	no	PSME2, PSME2B
ENSOARG00000019216	EMC9	7	20630230	20635243	protein_coding	no	EMC9
ENSOARG00000019219	PSME1	7	20632492	20634912	protein_coding	no	PSME1, AABR07028009.1
ENSOARG00000019226	DCAF11	7	20635447	20648453	protein_coding	no	DCAF11
ENSOARG00000019230	FITM1	7	20637495	20638729	protein_coding	no	FITM1
ENSOARG00000019237	PCK2	7	20656653	20664937	protein_coding	no	PCK2
ENSOARG00000019240	NRL	7	20676526	20678719	protein_coding	no	NRL
ENSOARG00000019247	CPNE6	7	20681996	20686678	protein_coding	no	CPNE6
ENSOARG00000019255	CARMIL3	7	20690047	20706472	protein_coding	no	CARMIL3
ENSOARG00000019263		7	20707715	20718944	protein_coding	no	DHRS4L2, DHRS4
ENSOARG00000019269	JPH4	7	20987123	20994794	protein_coding	no	JPH4
ENSOARG00000019274	AP1G2	7	20989240	21004806	protein_coding	no	AP1G2
ENSOARG00000019278	THTPA	7	21002919	21008164	protein_coding	no	THTPA
ENSOARG00000019296	ZFHX2	7	21026117	21038765	protein_coding	no	ZFHX2
ENSOARG00000019301	NGDN	7	21075905	21083199	protein_coding	no	NGDN
ENSOARG00000019316	MYH7	7	21105366	21157369	protein_coding	no	MYH7
ENSOARG00000019322	CMTM5	7	21159974	21162151	protein_coding	no	CMTM5
ENSOARG00000019325	IL25	7	21163579	21166254	protein_coding	no	IL25
ENSOARG00000019328	EFS	7	21173917	21183125	protein_coding	no	EFS
ENSOARG00000019331	SLC22A17	7	21187788	21195391	protein_coding	no	SLC22A17
ENSOARG00000019336	BCL2L2-PABPN1	7	21203496	21218824	protein_coding	no	BCL2L2-PABPN1, GM20521
ENSOARG00000019339	PPP1R3E	7	21222543	21223697	protein_coding	no	PPP1R3E
ENSOARG00000019342	HOMEZ	7	21232828	21239691	protein_coding	no	HOMEZ
ENSOARG00000019348	RNF212B	7	21241831	21273165	protein_coding	yes	RNF212B
ENSOARG00000011693		7	21279094	21279954	protein_coding	no	CAPZA2
ENSOARG00000019354	SLC7A8	7	21302166	21353769	protein_coding	no	SLC7A8
ENSOARG00000019360	CEBPE	7	21363840	21366310	protein_coding	no	CEBPE
ENSOARG00000011705	C14orf119	7	21381359	21381784	protein_coding	no	C14ORF119, C10H14ORF119, 1700123O20RIK, RGD1308430
ENSOARG00000019368	ACIN1	7	21383324	21422108	protein_coding	no	ACIN1
ENSOARG00000019374	CDH24	7	21425499	21433537	protein_coding	no	CDH24
ENSOARG00000019380	PSMB5	7	21444915	21454649	protein_coding	no	PSMB5
ENSOARG00000019382	C14orf93	7	21472870	21481572	protein_coding	no	C14ORF93, C10H14ORF93, 4931414P19RIK, RGD1565222
ENSOARG00000019387	AJUBA	7	21485635	21518558	protein_coding	no	AJUBA
ENSOARG00000019392	PRMT5	7	21538894	21546902	protein_coding	no	PRMT5
ENSOARG00000019398	RBM23	7	21552022	21557344	protein_coding	no	RBM23
ENSOARG00000019403	REM2	7	21567500	21571456	protein_coding	no	REM2
ENSOARG00000019406	LRP10	7	21570979	21579654	protein_coding	no	LRP10
ENSOARG00000019414	MMP14	7	21594251	21603143	protein_coding	no	MMP14
ENSOARG00000019418	MRPL52	7	21605418	21609783	protein_coding	no	MRPL52
ENSOARG00000019424	SLC7A7	7	21622104	21648711	protein_coding	no	SLC7A7
ENSOARG00000019429	OXA1L	7	21649804	21664134	protein_coding	no	OXA1L
ENSOARG00000011781		7	21730668	21731633	protein_coding	no	OLFR49, OLR1646
ENSOARG00000019436	ABHD4	7	21812233	21823012	protein_coding	no	ABHD4
ENSOARG00000019440	DAD1	7	21835695	21847699	protein_coding	no	DAD1
ENSOARG00000019445		7	21865716	21878952	protein_coding	no	NA
ENSOARG00000011787		7	21902395	21902451	protein_coding	no	NA
ENSOARG00000011872		7	21918927	21918986	protein_coding	no	NA
ENSOARG00000011936	TRDV3	7	21954183	21954533	protein_coding	no	TRDV3, TRDV5, AC097037.1
ENSOARG00000019448	TRDC	7	21959296	21963564	protein_coding	no	TRDC
ENSOARG00000019449	TRDV2	7	22075028	22075517	protein_coding	no	NA
ENSOARG00000019453		7	22098480	22099245	protein_coding	no	NA
ENSOARG00000019459		7	22139953	22143620	protein_coding	no	NA
ENSOARG00000019461	TRAV41	7	22172767	22173304	protein_coding	no	NA
ENSOARG00000019462	TRAV39	7	22190500	22191071	protein_coding	no	TRAV39, TRAV23
ENSOARG00000019465		7	22208404	22208994	protein_coding	no	NA
ENSOARG00000019469		7	22213376	22213857	protein_coding	no	NA
ENSOARG00000019472		7	22232737	22233183	protein_coding	no	NA
ENSOARG00000019473	TRAV36DV7	7	22236461	22239682	protein_coding	no	NA
ENSOARG00000019476		7	22251624	22252193	protein_coding	no	TRAV30, TRAV34, TRDV1
ENSOARG00000019478		7	22259664	22260462	protein_coding	no	TRAV26-2, TRAV21-DV12
ENSOARG00000019482		7	22269599	22271510	protein_coding	no	NA
ENSOARG00000019485		7	22274417	22275007	protein_coding	no	TRAV29DV5, TRAV19
ENSOARG00000019487		7	22281510	22282074	protein_coding	no	NA
ENSOARG00000019489		7	22287490	22289943	protein_coding	no	TRAV26-2, TRAV21-DV12
ENSOARG00000019493		7	22305052	22307442	protein_coding	no	TRAV29DV5, TRAV19
ENSOARG00000019496		7	22312116	22316000	protein_coding	no	NA
ENSOARG00000019498		7	22334327	22336045	protein_coding	no	TRAV15-1-DV6-1, TRAV15-2-DV6-2, TRAV15D-2-DV6D-2, TRAV15N-1, TRAV15N-2, TRAV15D-1-DV6D-1
ENSOARG00000019501		7	22347469	22350504	protein_coding	no	TRAV15-1-DV6-1, TRAV15-2-DV6-2, TRAV15D-2-DV6D-2, TRAV15N-1, TRAV15N-2, TRAV15D-1-DV6D-1
ENSOARG00000019506		7	22358033	22362032	protein_coding	no	TRAV15-1-DV6-1, TRAV15-2-DV6-2, TRAV15D-2-DV6D-2, TRAV15N-1, TRAV15N-2, TRAV15D-1-DV6D-1
ENSOARG00000019507		7	22373029	22374128	protein_coding	no	NA
ENSOARG00000019509		7	22383298	22383832	protein_coding	no	TRAV15-1-DV6-1, TRAV15-2-DV6-2, TRAV15D-2-DV6D-2, TRAV15N-1, TRAV15N-2, TRAV15D-1-DV6D-1
ENSOARG00000019511		7	22394690	22395295	protein_coding	no	TRAV15-1-DV6-1, TRAV15-2-DV6-2, TRAV15D-2-DV6D-2, TRAV15N-1, TRAV15N-2, TRAV15D-1-DV6D-1
ENSOARG00000019514		7	22421085	22422473	protein_coding	no	NA
ENSOARG00000019519		7	22424890	22428299	protein_coding	no	TRAV15-1-DV6-1, TRAV15-2-DV6-2, TRAV15D-2-DV6D-2, TRAV15N-1, TRAV15N-2, TRAV15D-1-DV6D-1
ENSOARG00000019521		7	22440867	22441478	protein_coding	no	TRAV22, TRAV13-4-DV7, TRAV13-5, TRAV13-1, TRAV13-2, TRAV13D-2, TRAV13D-3, TRAV13D-4, TRAV13N-1, TRAV13N-2, TRAV13N-3, TRAV13N-4, TRAV13D-1, AABR07017639.2
ENSOARG00000019525		7	22453826	22455076	protein_coding	no	TRAV15-1-DV6-1, TRAV15-2-DV6-2, TRAV15D-2-DV6D-2, TRAV15N-1, TRAV15N-2, TRAV15D-1-DV6D-1
ENSOARG00000019526		7	22471271	22471924	protein_coding	no	NA
ENSOARG00000019529		7	22478091	22481210	protein_coding	no	NA
ENSOARG00000019533		7	22493564	22496187	protein_coding	no	NA
ENSOARG00000019537		7	22509644	22510691	protein_coding	no	NA
ENSOARG00000019538		7	22516407	22518234	protein_coding	no	TRAV15-1-DV6-1, TRAV15-2-DV6-2, TRAV15D-2-DV6D-2, TRAV15N-1, TRAV15N-2, TRAV15D-1-DV6D-1
ENSOARG00000019541	TRAV16	7	22528654	22529146	protein_coding	no	TRAV16
ENSOARG00000019543		7	22558383	22558929	protein_coding	no	TRAV4-3, TRAV4-4-DV10, TRAV4D-4, TRAV4N-3, TRAV4N-4, TRAV4-2, TRAV4D-3, AABR07017783.3, AABR07017768.7, AABR07017768.1, AABR07017850.1, AABR07017825.7, AABR07017624.1, AABR07017650.1, AABR07017825.6, AABR07017623.2, AABR07017798.2, AABR07017676.1, AABR07017662.2, AABR07017748.2, AABR07017693.1, AABR07017735.1, AABR07017870.2, AABR07017825.4, AABR07017656.1
ENSOARG00000019546		7	22562355	22562855	protein_coding	no	TRAV9-2, TRAV9-1, TRAV6-7-DV9, TRAV6-4, TRAV6-5, TRAV6-6, TRAV6D-7, TRAV6N-5, TRAV6N-6, TRAV6N-7, TRAV6-3, TRAV6-1, TRAV6-2, TRAV6D-3, TRAV6D-4, TRAV6D-5, TRAV6D-6, AABR07017662.1, AABR07017707.1, AABR07017610.1, AABR07017830.1, AABR07017745.3, AABR07017868.1, AABR07017639.1, AABR07017745.2, AABR07017804.1, AABR07017838.2, AABR07017617.2
ENSOARG00000019550		7	22571864	22572446	protein_coding	no	TRAV30, TRAV34, TRDV1
ENSOARG00000019553	TRAV24	7	22586032	22586498	protein_coding	no	TRAV24
ENSOARG00000019555		7	22594189	22597239	protein_coding	no	TRAV15-1-DV6-1, TRAV15-2-DV6-2, TRAV15D-2-DV6D-2, TRAV15N-1, TRAV15N-2, TRAV15D-1-DV6D-1
ENSOARG00000019558		7	22601268	22601793	protein_coding	no	TRAV23DV6, TRAV14-3, TRAV14-1, TRAV14-2, TRAV14D-2, TRAV14D-3-DV8, TRAV14N-1, TRAV14N-2, TRAV14N-3, TRAV14D-1, AABR07017681.1, AABR07017768.5, AABR07017789.1, AABR07017868.5, AABR07017833.1, AABR07017900.1, AABR07017714.1, AABR07017658.2, AABR07017617.1, AABR07017635.2, AABR07017824.2, AABR07017745.1, AABR07017634.1, AABR07017781.1, AABR07017895.1
ENSOARG00000019560		7	22608052	22608631	protein_coding	no	TRAV15-1-DV6-1, TRAV15-2-DV6-2, TRAV15D-2-DV6D-2, TRAV15N-1, TRAV15N-2, TRAV15D-1-DV6D-1
ENSOARG00000019562		7	22614500	22615083	protein_coding	no	TRAV23DV6, TRAV14-3, TRAV14-1, TRAV14-2, TRAV14D-2, TRAV14D-3-DV8, TRAV14N-1, TRAV14N-2, TRAV14N-3, TRAV14D-1, AABR07017681.1, AABR07017768.5, AABR07017789.1, AABR07017868.5, AABR07017833.1, AABR07017900.1, AABR07017714.1, AABR07017658.2, AABR07017617.1, AABR07017635.2, AABR07017824.2, AABR07017745.1, AABR07017634.1, AABR07017781.1, AABR07017895.1
ENSOARG00000012009		7	22621627	22622004	protein_coding	no	TRAV22, TRAV13-4-DV7, TRAV13-5, TRAV13-1, TRAV13-2, TRAV13D-2, TRAV13D-3, TRAV13D-4, TRAV13N-1, TRAV13N-2, TRAV13N-3, TRAV13N-4, TRAV13D-1, AABR07017639.2
ENSOARG00000019567		7	22624519	22625017	protein_coding	no	TRAV8-4, TRAV8-6, TRAV8-2
ENSOARG00000019569	TRAV21	7	22629199	22629733	protein_coding	no	NA
ENSOARG00000019571		7	22647848	22648425	protein_coding	no	TRAV4-3, TRAV4-4-DV10, TRAV4D-4, TRAV4N-3, TRAV4N-4, TRAV4-2, TRAV4D-3, AABR07017783.3, AABR07017768.7, AABR07017768.1, AABR07017850.1, AABR07017825.7, AABR07017624.1, AABR07017650.1, AABR07017825.6, AABR07017623.2, AABR07017798.2, AABR07017676.1, AABR07017662.2, AABR07017748.2, AABR07017693.1, AABR07017735.1, AABR07017870.2, AABR07017825.4, AABR07017656.1
ENSOARG00000019573		7	22652151	22652612	protein_coding	no	TRAV9-2, TRAV9-1, TRAV6-7-DV9, TRAV6-4, TRAV6-5, TRAV6-6, TRAV6D-7, TRAV6N-5, TRAV6N-6, TRAV6N-7, TRAV6-3, TRAV6-1, TRAV6-2, TRAV6D-3, TRAV6D-4, TRAV6D-5, TRAV6D-6, AABR07017662.1, AABR07017707.1, AABR07017610.1, AABR07017830.1, AABR07017745.3, AABR07017868.1, AABR07017639.1, AABR07017745.2, AABR07017804.1, AABR07017838.2, AABR07017617.2
ENSOARG00000019576		7	22661313	22662483	protein_coding	no	NA
ENSOARG00000019580		7	22662910	22667257	protein_coding	no	NA
ENSOARG00000019582		7	22671336	22671843	protein_coding	no	TRAV9-2, TRAV9-1, TRAV6-7-DV9, TRAV6-4, TRAV6-5, TRAV6-6, TRAV6D-7, TRAV6N-5, TRAV6N-6, TRAV6N-7, TRAV6-3, TRAV6-1, TRAV6-2, TRAV6D-3, TRAV6D-4, TRAV6D-5, TRAV6D-6, AABR07017662.1, AABR07017707.1, AABR07017610.1, AABR07017830.1, AABR07017745.3, AABR07017868.1, AABR07017639.1, AABR07017745.2, AABR07017804.1, AABR07017838.2, AABR07017617.2
ENSOARG00000019586		7	22677494	22678311	protein_coding	no	NA
ENSOARG00000019589		7	22686422	22686930	protein_coding	no	NA
ENSOARG00000019593		7	22704752	22705284	protein_coding	no	TRAV8-1, TRAV8-3, TRAV17, TRAV9-1, TRAV9-2, TRAV9-4, TRAV9D-3, TRAV9D-4, TRAV9N-2, TRAV9N-3, TRAV9N-4, TRAV9D-1, TRAV9D-2, LOC688340, AABR07017714.2, AABR07017825.2, AABR07017783.1, AABR07017676.2, AABR07017748.1, AABR07017825.3, AABR07017658.1, AABR07017657.1, AABR07017647.1, LOC103693854, AABR07017783.2, AABR07017768.2, AABR07046563.1, AABR07017677.1, AABR07017849.1, AABR07017768.3, AABR0701777…
ENSOARG00000019594	TRAV5	7	22731007	22732108	protein_coding	no	TRAV5, TRAV3-4, TRAV3-3, TRAV3D-3, TRAV3N-3, TRAV3-1, AABR07017624.2, AABR07017733.1, AABR07017901.1
ENSOARG00000019597		7	22740436	22742554	protein_coding	no	TRAV4-3, TRAV4-4-DV10, TRAV4D-4, TRAV4N-3, TRAV4N-4, TRAV4-2, TRAV4D-3, AABR07017783.3, AABR07017768.7, AABR07017768.1, AABR07017850.1, AABR07017825.7, AABR07017624.1, AABR07017650.1, AABR07017825.6, AABR07017623.2, AABR07017798.2, AABR07017676.1, AABR07017662.2, AABR07017748.2, AABR07017693.1, AABR07017735.1, AABR07017870.2, AABR07017825.4, AABR07017656.1
ENSOARG00000019600		7	22744333	22745863	protein_coding	no	TRAV8-4, TRAV8-6, TRAV8-2
ENSOARG00000019603	TRAV4	7	22753258	22754016	protein_coding	no	TRAV4, TRAV2
ENSOARG00000019606		7	22780095	22819943	protein_coding	no	TRAV1-1, TRAV1-2, TRAV1
ENSOARG00000012081	OR4E1	7	22784861	22785802	protein_coding	no	OR4E1, OLFR1508, OLFR1507, OLR1644, OLR1645
ENSOARG00000012159	OR10G2	7	22827906	22828859	protein_coding	no	OR10G2, OLFR1511, OLFR1510, OLR1642, OLR1641
ENSOARG00000012240	OR10G3	7	22842933	22843871	protein_coding	no	OR10G3, OLFR1513, OLFR1512, OLR1639, OLR1640
ENSOARG00000019612	SALL2	7	22882530	22895039	protein_coding	no	SALL2
ENSOARG00000019618	METTL3	7	22903566	22916131	protein_coding	yes	METTL3
ENSOARG00000019621	TOX4	7	22913617	22931269	protein_coding	no	TOX4
ENSOARG00000019625	RAB2B	7	22931663	22944209	protein_coding	no	RAB2B
ENSOARG00000019643	CHD8	7	22966779	23004178	protein_coding	no	CHD8
ENSOARG00000019652	SUPT16H	7	23005696	23040112	protein_coding	no	SUPT16H, SUPT16
ENSOARG00000019665	RPGRIP1	7	23041563	23092580	protein_coding	no	RPGRIP1
ENSOARG00000019672		7	23112936	23156301	protein_coding	no	NA
ENSOARG00000012339	OR5AU1	7	23180444	23181376	protein_coding	no	OR5AU1, OLFR221, OLR1638
ENSOARG00000019674	TMEM253	7	23217487	23220560	protein_coding	no	TMEM253
ENSOARG00000019679	ZNF219	7	23218501	23230871	protein_coding	no	ZNF219, ZFP219
ENSOARG00000019687	ARHGEF40	7	23232512	23251082	protein_coding	no	ARHGEF40
ENSOARG00000012401		7	23285953	23286423	protein_coding	no	NA
ENSOARG00000019694	TPPP2	7	23295408	23302280	protein_coding	no	TPPP2
ENSOARG00000019696	RNASE13	7	23296986	23298093	protein_coding	no	RNASE13
ENSOARG00000019706	NDRG2	7	23307594	23313919	protein_coding	no	NDRG2
ENSOARG00000019711	SLC39A2	7	23322650	23324939	protein_coding	no	SLC39A2
ENSOARG00000019714	METTL17	7	23334382	23344407	protein_coding	no	METTL17
ENSOARG00000019719		7	23387783	23390762	protein_coding	no	RNASE3, RNASE2, EAR6, EAR1, EAR10, EAR2, RNASE2A, RNASE2B, EAR14, RNASE17, LOC100361866
ENSOARG00000019721		7	23458785	23461851	protein_coding	no	RNASE1, BRB, LOC103690354, RNASE1L2, RNASE1L1, LOC103694853
ENSOARG00000012492		7	23484726	23485178	protein_coding	no	EDDM3A, EDDM3B, LOC103693823, LOC103693384
ENSOARG00000012562		7	23492113	23492559	protein_coding	yes	ANG, ANG4, ANG5, ANG6, ANG2
ENSOARG00000012671		7	23544683	23545123	protein_coding	no	RNASE1, LOC103690354, RNASE1L2, RNASE1L1, LOC103694853
ENSOARG00000012752		7	23554483	23554947	protein_coding	no	RNASE6, LOC103694852
ENSOARG00000012827		7	23566746	23567186	protein_coding	no	EDDM3A, EDDM3B, LOC103693823, LOC103693384
ENSOARG00000012938	RNASE4	7	23574214	23574657	protein_coding	no	RNASE4
ENSOARG00000013005		7	23583031	23583474	protein_coding	no	NA
ENSOARG00000019723		7	23584436	23585188	protein_coding	no	UQCRFS1
ENSOARG00000019726	RNASE12	7	23684416	23685590	protein_coding	no	RNASE12
ENSOARG00000013091	RNASE11	7	23690742	23691338	protein_coding	no	RNASE11
ENSOARG00000019730		7	23705173	23712476	protein_coding	no	RNASE9
ENSOARG00000019732	RNASE10	7	23763858	23767364	protein_coding	yes	RNASE10
ENSOARG00000019736	PIP4P1	7	23826406	23829226	protein_coding	no	PIP4P1
ENSOARG00000019740		7	23830289	23832121	protein_coding	yes	APEX1
ENSOARG00000019745	OSGEP	7	23832308	23839289	protein_coding	no	OSGEP
ENSOARG00000019750	KLHL33	7	23857628	23859747	protein_coding	no	KLHL33
ENSOARG00000019765	TEP1	7	23874336	23908216	protein_coding	yes	TEP1
ENSOARG00000019777	PARP2	7	23909789	23927859	protein_coding	no	PARP2
ENSOARG00000019782	CCNB1IP1	7	23946971	23951850	protein_coding	yes	CCNB1IP1
ENSOARG00000019785	TTC5	7	23956098	23972223	protein_coding	no	TTC5
ENSOARG00000013184	OR11H4	7	23994539	23995510	protein_coding	no	OR11H4, OLFR747, OLFR749, OLR1633, LOC103693822, OLR1635, OLR1631, OLR1632
ENSOARG00000013195	OR11H7	7	24029371	24030327	protein_coding	no	OR11H7, OLFR746, OLFR748, OLR1622
ENSOARG00000019789	OR11H6	7	24034842	24036234	protein_coding	no	OR11H6, OLFR745, OLR1621
ENSOARG00000019796		7	24056092	24257050	protein_coding	no	NA
ENSOARG00000013263		7	24057571	24058041	protein_coding	no	RNASE6, LOC103694852
ENSOARG00000019798		7	24140006	24141309	protein_coding	no	NA
ENSOARG00000013323		7	24181744	24183136	protein_coding	no	NA
ENSOARG00000019805		7	24197754	24198716	protein_coding	no	NA
ENSOARG00000013393		7	24274450	24275732	protein_coding	no	OR11H1, OR11H12, OR11H2
ENSOARG00000013459		7	24284370	24285376	protein_coding	no	OLFR1290, OLFR1294, OLFR1295, OLFR1297, OLFR1298, OLFR1300-PS1, OLFR1299, OLFR1301, OLFR1302, OLR768, OLR773, OLR769, OLR770, OLR760, OLR772, OLR775, OLR766, OLR771, OLR767
ENSOARG00000013471	OR4Q3	7	24315800	24316738	protein_coding	no	OR4Q3, OLFR735
ENSOARG00000013537		7	24330199	24331128	protein_coding	no	NA
ENSOARG00000013604		7	24358192	24359115	protein_coding	no	AC135068.3, LINC02203, AC134980.3, OR4N4, AC171558.1, OLFR732, OLFR733, OLR1611
ENSOARG00000013668		7	24374774	24375700	protein_coding	no	AC135068.3, LINC02203, AC134980.3, OR4N4, AC171558.1, OLFR732, OLFR733, OLR1611
ENSOARG00000013774	OR4N2	7	24383971	24384891	protein_coding	no	OR4N2
ENSOARG00000013857		7	24396016	24396972	protein_coding	no	OLFR731, OLR1609
ENSOARG00000013871	OR4K2	7	24421859	24422791	protein_coding	no	OR4K2, OLFR730, OLR1608
ENSOARG00000019809		7	24441604	24453141	protein_coding	no	NA
ENSOARG00000013953	OR4K5	7	24465500	24466468	protein_coding	no	OR4K5, OLFR729, OLR1630
ENSOARG00000019812	OR4K1	7	24473979	24476846	protein_coding	no	OR4K1, OLFR728
ENSOARG00000014050	OR4K15	7	24507711	24508646	protein_coding	no	OR4K15, OLFR725, OLFR726, OLFR727, OLR1626, OLR1627
ENSOARG00000014067		7	24527279	24528307	protein_coding	no	NA
ENSOARG00000014154	OR4Q2	7	24542259	24543170	protein_coding	no	OR4Q2
ENSOARG00000014167	OR4K14	7	24552028	24553026	protein_coding	no	OR4K14
ENSOARG00000019819	OR4K13	7	24575575	24576888	protein_coding	no	NA
ENSOARG00000019822		7	24600962	24603100	protein_coding	no	NA
ENSOARG00000019827		7	24627333	24649970	protein_coding	no	OR4L1, OLFR723, OLFR724, OLR1625
ENSOARG00000014256		7	24656261	24657202	protein_coding	no	NA
ENSOARG00000000643		7	24692680	24693582	protein_coding	no	OLFR1277, OLR750
ENSOARG00000000652		7	24697371	24698294	protein_coding	no	OLFR1275, OLFR1276, OLFR1278, LOC691368, OLR747, OLR749, OLR748
ENSOARG00000019831		7	24718927	24719865	protein_coding	no	OLFR1275, OLFR1276, OLFR1278, LOC691368, OLR747, OLR749, OLR748
ENSOARG00000019833		7	24737226	24738983	protein_coding	no	OLFR1284, OLFR1279, OLR757, OLR752
ENSOARG00000000661		7	24840214	24841149	protein_coding	no	OLFR1288, OLR758
ENSOARG00000000672		7	24846155	24847072	protein_coding	no	OR4F5, OR4F4, OR4F17, OLFR1289, OLFR1291-PS1, OLFR1293-PS, OLR763, AC121203.1, OLR765, AC121203.2
ENSOARG00000000682		7	24880012	24880947	protein_coding	no	OR4F21, OR4F29, OR4F16, OR4F3, OLFR1303, OLR776, OLR777, OLR774
ENSOARG00000000693		7	24902230	24903165	protein_coding	no	OR4F21, OR4F29, OR4F16, OR4F3, OLFR1303, OLR776, OLR777, OLR774
ENSOARG00000000702		7	24929634	24930566	protein_coding	no	OLFR1311, OLR784, LOC100909573
ENSOARG00000019838		7	24971107	24973102	protein_coding	no	OLFR1305, OLR778
ENSOARG00000019842		7	24999205	25001863	protein_coding	no	OR4F15, OLFR1309, OLR782
ENSOARG00000019846		7	25018237	25019457	protein_coding	no	OLFR1306, OLFR1307, OLFR1308, OLFR1312, OLFR1313, OLFR1314, OLFR1315-PS1, OLFR1316, OLR781, OLR788, OLR779, OLR796, OLR791, AC107088.1, OLR790, OLR780, LOC100909692, OLR785, OLR789
ENSOARG00000000713		7	25034849	25035784	protein_coding	no	OLFR1306, OLFR1307, OLFR1308, OLFR1312, OLFR1313, OLFR1314, OLFR1315-PS1, OLFR1316, OLR781, OLR788, OLR779, OLR796, OLR791, AC107088.1, OLR790, OLR780, LOC100909692, OLR785, OLR789
ENSOARG00000019850		7	25055731	25112579	protein_coding	no	LOC100909613, OLR786
ENSOARG00000019853		7	25087233	25088353	protein_coding	no	LOC100909613, OLR786
ENSOARG00000000723		7	25137864	25138799	protein_coding	no	OLFR1311, OLR784, LOC100909573
ENSOARG00000019856		7	25147983	25157854	protein_coding	no	OLFR1317, OLFR1318, LOC502660, OLR792
ENSOARG00000019861		7	25167333	25168919	protein_coding	no	OLFR1317, OLFR1318, LOC502660, OLR792
ENSOARG00000019865		7	25194476	25196145	protein_coding	no	NA
ENSOARG00000019872	LPCAT4	7	25263546	25270541	protein_coding	no	LPCAT4
ENSOARG00000019878	NUTM1	7	25271792	25281963	protein_coding	no	NUTM1
ENSOARG00000019881	NOP10	7	25283680	25284429	protein_coding	no	NOP10
ENSOARG00000019890	SLC12A6	7	25288802	25376206	protein_coding	no	SLC12A6, GM21985
ENSOARG00000019895	EMC4	7	25379333	25382479	protein_coding	no	EMC4
ENSOARG00000019901		7	25432449	25446899	protein_coding	yes	KATNBL1, NEWGENE_1582771
ENSOARG00000019905	EMC7	7	25488301	25504670	protein_coding	no	EMC7
ENSOARG00000000740	CHRM5	7	25517829	25519427	protein_coding	no	CHRM5
ENSOARG00000019911		7	25707944	25718742	protein_coding	no	AVEN
ENSOARG00000019941	RYR3	7	25720183	26191936	protein_coding	no	RYR3
